# Site, Fertilization and Season Structure the Soil Microbiome and its Interactions with *Bdellovibrio* and Like Organisms Predators

**DOI:** 10.64898/2026.06.29.735237

**Authors:** Alka Kumari, Rolf Lood, Ofra Matan, Eddie Cytryn, Yael Laor, Gil Eshel, Edouard Jurkevitch

## Abstract

The contribution of predation between bacteria to microbial community dynamics in agricultural fields has hardly been investigated. Here. dynamics of general prokaryotes (GEP) and of the predators Bdellovibrionales (Bd) and Bacteriovoracales (Bac) (*Bdellovibrio*-and-Like Organisms, BALOs) were studied in two agricultural fields differing in organic and mineral input regimes, for one year. Season, but not fertilization, affected absolute sizes of GEP and of BALO communities. 16S rRNA gene community analysis identified numerous novel Bd and Bac lineages, with none of the dominant BALOs related to characterized isolates. A few dominant BALO amplicon sequence variants (ASVs) persisted year-round, whereas others showed seasonal- or treatment specific responses. GEP, Bd, and Bac ASV a-diversity was mostly influenced by season, with some changes due to fertilization in Bd, and Bac communities. Seasonal changes, site, and fertilization regimes influenced β-diversity of GEP, Bd and Bac communities and determined the structure of BALO-gram-negative bacteria interaction networks, signaling that niche segregation acts at the microbiome-BALO interface. Accordingly, we suggest that shifts in GEP community structure triggered by environmental changes and agricultural practices cascade to BALO predators, in turn affecting BALO-microbiome interactions. These dynamics may be harnessed to manipulate the soil microbiome to benefit sustainable environmental and agricultural outcomes.

The soil microbiome and the microbial predators *Bdellovibrio* and Like Organisms (BALOs) are influenced by environmental parameters (season) and agricultural practice (fertilization) in their population dynamics, diversity and interactions. BALO diversity is high, and novel clades are found with BALOs differing in abundance and persistence. Microbiome-BALO interactions suggest environment and agricultural practice-dependence of niche segregation in BALOs. BALOs – and other micro-predators- may thus be integrated in the development of soil microbiome manipulations for environmental and agricultural applications.
