## Supplementary Table S1 for "Site, Fertilization and Season Structure the Soil Microbiome and its Interactions with *Bdellovibrio* and Like Organisms Predators"

### Sheet: Soil Parameters
	Table S1	Sample locations and soil parameters
Sample	Group	season	treatment	Sites	Longitude	Latitude	Temperature	Humidity	%Total Nitrogen	%Total Carbon	pH	moisture content %
Apr_C01	April_Mineral_fertilizer	April, 2022	Mineral fertilizer	OP	217649	734452	18.5	49.68	0.139725	1.37773	8.12	39.7235
Apr_C02	April_Mineral_fertilizer	April, 2022	Mineral fertilizer	OP	217623	734482	18.5	49.68	0.197773	1.91022	7.92	35.5233
Apr_C03	April_Mineral_fertilizer	April, 2022	Mineral fertilizer	OP	217679	734497	18.5	49.68	0.181658	1.84145	8	38.0703
Apr_C04	April_Mineral_fertilizer	April, 2022	Mineral fertilizer	OP	217698	734515	18.5	49.68	0.187835	1.82023	8.1	35.0172
Apr_C201	April_low_compost	April, 2022	Low compost	OP	217677	734439	18.5	49.68	0.155844	1.57075	8.15	36.0854
Apr_C202	April_low_compost	April, 2022	Low compost	OP	217670	734465	18.5	49.68	0.187924	1.94846	8.28	36.5282
Apr_C203	April_low_compost	April, 2022	Low compost	OP	217631	734512	18.5	49.68	0.210565	2.06443	8.15	41.2646
Apr_C204	April_low_compost	April, 2022	Low compost	OP	217668	734523	18.5	49.68	0.216794	2.09643	8.19	40.0385
Apr_C601	April_high_compost	April, 2022	High compost	OP	217664	734447	18.5	49.68	0.233536	2.29924	8.15	36.5393
Apr_C602	April_high_compost	April, 2022	High compost	OP	217653	734469	18.5	49.68	0.263562	2.57642	8.08	38.7209
Apr_C603	April_high_compost	April, 2022	High compost	OP	217690	734494	18.5	49.68	0.22546	2.28525	8.06	38.4866
Apr_C604	April_high_compost	April, 2022	High compost	OP	217638	734535	18.5	49.68	0.289089	2.74113	8.16	39.4486
Nv_C01a	November_Mineral_fertilizer	November, 2022	Mineral fertilizer	OP	217649	734452	18.6	73.31	0.19328	1.61799	8.22667	32.5301
Nv_C02a	November_Mineral_fertilizer	November, 2022	Mineral fertilizer	OP	217623	734482	18.6	73.31	0.180271	1.8387	8.22667	34.8979
Nv_C03a	November_Mineral_fertilizer	November, 2022	Mineral fertilizer	OP	217679	734497	18.6	73.31	0.170617	1.69616	8.23	39.3272
Nv_C04a	November_Mineral_fertilizer	November, 2022	Mineral fertilizer	OP	217698	734515	18.6	73.31	0.153347	1.58667	8.28333	30.2161
Nv_C201a	November_low_compost	November, 2022	Low compost	OP	217677	734439	18.6	73.31	0.19506	2.09263	8.38333	35.3632
Nv_C202a	November_low_compost	November, 2022	Low compost	OP	217670	734465	18.6	73.31	0.21122	2.30294	8.33333	33.0832
Nv_C203a	November_low_compost	November, 2022	Low compost	OP	217631	734512	18.6	73.31	0.273276	2.58893	8.32	39.642
Nv_C204a	November_low_compost	November, 2022	Low compost	OP	217668	734523	18.6	73.31	0.231427	2.34098	8.34	32.4166
Nv_C601a	November_high_compost	November, 2022	High compost	OP	217664	734447	18.6	73.31	0.237492	2.33004	8.3	34.8283
Nv_C602a	November_high_compost	November, 2022	High compost	OP	217653	734469	18.6	73.31	0.232368	2.23384	8.27667	27.6163
Nv_C603a	November_high_compost	November, 2022	High compost	OP	217690	734494	18.6	73.31	0.261489	2.56315	8.29667	31.8038
Nv_C604a	November_high_compost	November, 2022	High compost	OP	217638	734535	18.6	73.31	0.266336	2.51818	8.20333	31.0172
AP-MFC-1	April-Compost	April, 2022	Compost	MF	217744	735390	18.5	49.68	0.103901	1.03861	8.23	34.9857
AP-MFC-2	April-Compost	April, 2022	Compost	MF	217798	735287	18.5	49.68	0.097583	1.07961	8.41	30.8553
AP-MFC-3	April-Compost	April, 2022	Compost	MF	217692	735031	18.5	49.68	0.100435	1.14339	8.55	35.8205
AP-MFM-1	April-Manure	April, 2022	Manure	MF	217686	735414	18.5	49.68	0.289089	2.74113	8.27	35.3937
AP-MFM-2	April-Manure	April, 2022	Manure	MF	217852	735320	18.5	49.68	0.0954994	1.02827	8.37	35.1752
AP-MFM-3	April-Manure	April, 2022	Manure	MF	217665	735102	18.5	49.68	0.0901985	1.02005	8.36	41.5031
AP-MFM-4	April-Manure	April, 2022	Manure	MF	217749	734996	18.5	49.68	0.0989839	1.10833	8.38	36.9412
AP-MFM-5	April-Compost	April, 2022	Compost	MF	217733	735334	18.5	49.68	0.0988957	1.07665	8.43	32.9567
JL-MFC-1	July-Compost	July, 2022	Compost	MF	217744	735390	32.9	47.34	0.0988042	0.975443	8.41667	72.8588
JL-MFC-2	July-Compost	July, 2022	Compost	MF	217798	735287	32.9	47.34	0.103816	0.989522	8.33667	71.2831
JL-MFC-3	July-Compost	July, 2022	Compost	MF	217692	735031	32.9	47.34	0.0969233	0.930159	8.41	73.389
JL-MFM-1	July-Manure	July, 2022	Manure	MF	217686	735414	32.9	47.34	0.0927755	0.99246	8.26667	72.8853
JL-MFM-2	July-Manure	July, 2022	Manure	MF	217852	735320	32.9	47.34	0.100065	0.989626	8.23667	70.9928
JL-MFM-3	July-Manure	July, 2022	Manure	MF	217665	735102	32.9	47.34	0.102495	1.00501	8.20333	62.5856
JL-MFM-4	July-Manure	July, 2022	Manure	MF	217749	734996	32.9	47.34	0.101547	1.01308	8.37667	69.9896
JL-MFM-5	July-Compost	July, 2022	Compost	MF	217733	735334	32.9	47.34	0.111209	1.11943	8.47333	72.0109
NV-MFC-1	November-Compost	November, 2022	Compost	MF	217744	735390	18.6	73.31	0.098401	0.981847	8.42667	21.7307
NV-MFC-2	November-Compost	November, 2022	Compost	MF	217798	735287	18.6	73.31	0.106813	1.07228	8.39333	16.9774
NV-MFC-3	November-Compost	November, 2022	Compost	MF	217692	735031	18.6	73.31	0.106576	1.06782	8.32	16.5806
NV-MFM-1	November-Manure	November, 2022	Manure	MF	217686	735414	18.6	73.31	0.101235	1.32032	8.59	17.0231
NV-MFM-2	November-Manure	November, 2022	Manure	MF	217852	735320	18.6	73.31	0.109751	2.26558	8.40333	20.9804
NV-MFM-3	November-Manure	November, 2022	Manure	MF	217665	735102	18.6	73.31	0.105237	1.21974	8.41	19.2197
NV-MFM-4	November-Manure	November, 2022	Manure	MF	217749	734996	18.6	73.31	0.0887155	1.07562	8.62667	18.4404
NV-MFM-5	November-Compost	November, 2022	Compost	MF	217733	735334	18.6	73.31	0.108215	1.09114	8.49667	20.111
FB-MFC-1	February-Compost	February, 2023	Compost	MF	217744	735390	14	49.19	0.109678	1.09956	8.485	71.9983
FB-MFC-2	February-Compost	February, 2023	Compost	MF	217798	735287	14	49.19	0.113652	1.23944	8.42333	71.6958
FB-MFC-3	February-Compost	February, 2023	Compost	MF	217692	735031	14	49.19	0.0990037	0.986587	8.45	76.11
FB-MFM-1	February-Manure	February, 2023	Manure	MF	217686	735414	14	49.19	0.0990127	0.971399	8.42	66.7343
FB-MFM-2	February-Manure	February, 2023	Manure	MF	217852	735320	14	49.19	0.0985822	1.00572	8.41	71.79
FB-MFM-3	February-Manure	February, 2023	Manure	MF	217665	735102	14	49.19	0.10263	1.05127	8.52333	73.7392
FB-MFM-4	February-Manure	February, 2023	Manure	MF	217749	734996	14	49.19	0.0964824	1.00519	8.51667	75.3481
FB-MFM-5	February-Manure	February, 2023	Compost	MF	217733	735334	14	49.19	0.103832	1.06558	8.37	76.3868

### Sheet: Field management
Site	Treatments applied	Sources	Organic amendements properties	Sampling Details
Model Farm (MF)	Manure (22 m³/ha),	Manure: Beit She'arim dairy farm, prestabilized	Manure:	April 2022: After sowing - July 2022: During irrigation with treated wastewater - Nov 2022: After harvest and ploughing; root residues remained - Feb 2023: Fallow period (no crop)
	Compost (35 m³/ha)	Compost: livestock manure + slaughterhouse blood residues	• Dry matter = 46.4%
			• Organic matter = 53.3%
			• pH = 8.2
			• E.C. = 8.02 dS/m
			• Total N = 1.79%
			• Total P = 1.04%
			• Total K = 2.69%
			• Ammonium = 16.5 mg/L
			• Nitrate = 0 mg/L
			• C/N ratio = 17.5
			Compost:
			Dry matter =70.6%
			Organic matter =53.9%
			• pH = 6.8
			• Electrical Conductivity (EC) = 6.43 dS/m
			• Total N = 2.02%
			• Total P = 1.19%
			• Total K = 1.56%
			• Ammonium = 133.6 mg/L
			• Nitrate = 0 mg/L
			• C/N ratio = 15.7
Organic Plot (OP)	Compost (10 m³/ha (low), 60 m³/ha (high),	Compost: same industrial composting site as MF	Compost:	April 2022: Before fertilizer application (fertilization done in October, 2022) - Nov 2022: After growing season and fertilization.
	Mineral Fertilizer (NPK at 200, 50, 100 Kg/ha)	Mineral Fertilizer: Synthetic NPK 25-5-10	pH = 6.63
			Organic matter = 51.13%
			EC = 7.08 dS/m
			Total N = 1.65%
			Total P = 1.01%
			Total K = 0.9%
			C (%) = 30.07%
			Chloride = 1192 mg/L
			Nitrate-N (NO₃⁻) = 0.23 mg/L
			Ca+Mg = 10.27 meq/L
			Ammonium-N (NH₄⁺) = 149.37 mg/L
			C/N ratio = 18.37
