## Supplementary Table S11 for "Site, Fertilization and Season Structure the Soil Microbiome and its Interactions with *Bdellovibrio* and Like Organisms Predators"

### Sheet: Bd_MF
			Table S11			Dominant BALO ASVs
Treatment	Season	ASV	mean_RA	sd_RA	n	se_RA	ymin	ymax
Compost	April	Bd01	18.5601	5.54814	3	3.20322	15.3569	21.7633
Compost	April	Bd04	0.601116	1.04116	3	0.601116	0	1.20223
Compost	April	Bd02	1.88034	0.418296	3	0.241503	1.63883	2.12184
Compost	April	Bd06	1.76194	1.03959	3	0.600206	1.16173	2.36215
Compost	April	Bd03	1.39043	0.319227	3	0.184306	1.20613	1.57474
Compost	July	Bd01	16.62	3.96011	3	2.28637	14.3336	18.9063
Compost	July	Bd04	0	0	3	0	0	0
Compost	July	Bd02	2.5513	1.64975	3	0.952481	1.59882	3.50378
Compost	July	Bd06	9.75788	12.0974	3	6.98444	2.77344	16.7423
Compost	July	Bd03	1.54686	1.427	3	0.823876	0.722987	2.37074
Compost	November	Bd01	26.375	21.6576	3	12.504	13.8709	38.879
Compost	November	Bd04	13.1373	7.56456	3	4.3674	8.76985	17.5047
Compost	November	Bd02	1.34833	2.33538	3	1.34833	0	2.69667
Compost	November	Bd06	1.14489	1.983	3	1.14489	0	2.28977
Compost	November	Bd03	0	0	3	0	0	0
Compost	February	Bd01	5.07834	8.79594	3	5.07834	0	10.1567
Compost	February	Bd04	69.6384	32.3242	3	18.6624	50.976	88.3008
Compost	February	Bd02	0	0	3	0	0	0
Compost	February	Bd06	0	0	3	0	0	0
Compost	February	Bd03	0	0	3	0	0	0
Manure	April	Bd01	23.6255	11.0259	5	4.93094	18.6946	28.5565
Manure	April	Bd04	1.09431	1.06069	5	0.474356	0.619957	1.56867
Manure	April	Bd02	2.07333	0.886374	5	0.396399	1.67693	2.46973
Manure	April	Bd06	2.12585	1.37155	5	0.613376	1.51248	2.73923
Manure	April	Bd03	1.48815	1.52683	5	0.68282	0.805333	2.17097
Manure	July	Bd01	21.2538	3.64716	5	1.63106	19.6228	22.8849
Manure	July	Bd04	0.972708	2.17504	5	0.972708	0	1.94542
Manure	July	Bd02	3.25957	0.640821	5	0.286584	2.97299	3.54615
Manure	July	Bd06	2.20379	1.86389	5	0.833557	1.37023	3.03735
Manure	July	Bd03	2.26997	0.924027	5	0.413238	1.85673	2.68321
Manure	November	Bd01	21.3444	12.7313	5	5.69361	15.6508	27.038
Manure	November	Bd04	22.2257	15.6718	5	7.00862	15.2171	29.2344
Manure	November	Bd02	2.1239	2.42442	5	1.08423	1.03967	3.20814
Manure	November	Bd06	0	0	5	0	0	0
Manure	November	Bd03	2.29955	5.14195	5	2.29955	0	4.5991
Manure	February	Bd01	31.9389	32.3871	5	14.4839	17.455	46.4228
Manure	February	Bd04	19.0233	13.5155	5	6.04433	12.979	25.0676
Manure	February	Bd02	0	0	5	0	0	0
Manure	February	Bd06	1.24621	2.7866	5	1.24621	0	2.49241
Manure	February	Bd03	0	0	5	0	0	0

### Sheet: Bd_OP
Treatment	Season	ASV	mean_RA	sd_RA	n	se_RA	ymin	ymax
Mineral fertilizer	April	Bd01	8.45197	1.94852	4	0.974259	7.47771	9.42623
Mineral fertilizer	April	Bd04	0	0	4	0	0	0
Mineral fertilizer	April	Bd02	4.58688	1.44591	4	0.722954	3.86393	5.30983
Mineral fertilizer	April	Bd06	11.1542	9.92027	4	4.96013	6.19406	16.1143
Mineral fertilizer	April	Bd03	2.39815	4.42052	4	2.21026	0.187891	4.60841
Mineral fertilizer	November	Bd01	6.29677	2.54428	4	1.27214	5.02463	7.56891
Mineral fertilizer	November	Bd04	0	0	4	0	0	0
Mineral fertilizer	November	Bd02	13.1624	1.6227	4	0.81135	12.3511	13.9738
Mineral fertilizer	November	Bd06	5.87948	5.82375	4	2.91188	2.9676	8.79135
Mineral fertilizer	November	Bd03	0.304897	0.393925	4	0.196963	0.107934	0.501859
Low compost	April	Bd01	7.22291	1.40951	4	0.704757	6.51815	7.92767
Low compost	April	Bd04	0.183693	0.367386	4	0.183693	0	0.367386
Low compost	April	Bd02	10.2491	2.28722	4	1.14361	9.10549	11.3927
Low compost	April	Bd06	4.26564	1.56529	4	0.782647	3.483	5.04829
Low compost	April	Bd03	2.61797	2.2909	4	1.14545	1.47252	3.76342
Low compost	November	Bd01	4.91681	1.2551	4	0.627548	4.28926	5.54436
Low compost	November	Bd04	0.129422	0.258844	4	0.129422	0	0.258844
Low compost	November	Bd02	14.1957	1.76553	4	0.882764	13.3129	15.0784
Low compost	November	Bd06	1.97325	1.76588	4	0.88294	1.09031	2.85619
Low compost	November	Bd03	11.4965	10.032	4	5.01601	6.48054	16.5126
High compost	April	Bd01	17.899	16.0685	4	8.03427	9.86468	25.9332
High compost	April	Bd04	0	0	4	0	0	0
High compost	April	Bd02	6.64155	3.05605	4	1.52802	5.11353	8.16958
High compost	April	Bd06	5.92618	5.68196	4	2.84098	3.0852	8.76717
High compost	April	Bd03	3.03406	3.35831	4	1.67916	1.3549	4.71322
High compost	November	Bd01	4.52086	2.50854	4	1.25427	3.26659	5.77513
High compost	November	Bd04	0	0	4	0	0	0
High compost	November	Bd02	13.6766	3.63184	4	1.81592	11.8607	15.4926
High compost	November	Bd06	1.4379	0.739005	4	0.369502	1.06839	1.8074
High compost	November	Bd03	11.1601	13.0445	4	6.52227	4.63783	17.6824

### Sheet: Bac_MF
Treatment	Season	ASV	mean_RA	sd_RA	n	se_RA	ymin	ymax
Compost	April	Bac318	4.2598	3.88354	3	2.24216	2.01764	6.50196
Compost	April	Bac257	0.905522	1.194	3	0.689358	0.216164	1.59488
Compost	April	Bac151	5.44444	2.32043	3	1.3397	4.10474	6.78414
Compost	April	Bac120	0.832809	0.848919	3	0.490124	0.342685	1.32293
Compost	April	Bac258	2.76156	0.650346	3	0.375477	2.38608	3.13704
Compost	July	Bac318	5.47945	9.49069	3	5.47945	0	10.9589
Compost	July	Bac257	12.381	21.4444	3	12.381	0	24.7619
Compost	July	Bac151	0	0	3	0	0	0
Compost	July	Bac120	0	0	3	0	0	0
Compost	July	Bac258	17.9812	17.1876	3	9.92329	8.05789	27.9045
Compost	November	Bac318	5.54112	5.71338	3	3.29862	2.2425	8.83973
Compost	November	Bac257	2.84369	4.92542	3	2.84369	0	5.68738
Compost	November	Bac151	9.7561	16.8981	3	9.7561	0	19.5122
Compost	November	Bac120	0.894539	1.54939	3	0.894539	0	1.78908
Compost	November	Bac258	0.244821	0.424043	3	0.244821	0	0.489642
Compost	February	Bac318	8.33333	14.4338	3	8.33333	0	16.6667
Compost	February	Bac257	7.21649	12.4993	3	7.21649	0	14.433
Compost	February	Bac151	0	0	3	0	0	0
Compost	February	Bac120	2.23464	3.8705	3	2.23464	0	4.46927
Compost	February	Bac258	9.62199	16.6658	3	9.62199	0	19.244
Manure	April	Bac318	3.79308	2.45122	5	1.09622	2.69686	4.88929
Manure	April	Bac257	0.606383	0.708458	5	0.316832	0.289551	0.923215
Manure	April	Bac151	2.93822	3.49696	5	1.56389	1.37433	4.5021
Manure	April	Bac120	0.179313	0.182027	5	0.081405	0.097908	0.260718
Manure	April	Bac258	3.90134	2.37952	5	1.06416	2.83718	4.96549
Manure	July	Bac318	3.63719	7.47771	5	3.34413	0.293056	6.98132
Manure	July	Bac257	2.09688	3.63877	5	1.62731	0.469574	3.72419
Manure	July	Bac151	3.24324	7.25211	5	3.24324	0	6.48649
Manure	July	Bac120	2.37037	5.30031	5	2.37037	0	4.74074
Manure	July	Bac258	1.62963	3.64396	5	1.62963	2.22044604925031e-16	3.25926
Manure	November	Bac318	9.02834	15.0123	5	6.71369	2.31465	15.742
Manure	November	Bac257	0	0	5	0	0	0
Manure	November	Bac151	0	0	5	0	0	0
Manure	November	Bac120	0	0	5	0	0	0
Manure	November	Bac258	3	6.7082	5	3	0	6
Manure	February	Bac318	0	0	5	0	0	0
Manure	February	Bac257	0	0	5	0	0	0
Manure	February	Bac151	13.0699	19.7328	5	8.82477	4.24516	21.8947
Manure	February	Bac120	0	0	5	0	0	0
Manure	February	Bac258	0	0	5	0	0	0

### Sheet: Bac_OP
Treatment	Season	ASV	mean_RA	sd_RA	n	se_RA	ymin	ymax
Mineral fertilizer	April	Bac318	9.44766	3.18816	4	1.59408	7.85357	11.0417
Mineral fertilizer	April	Bac257	7.67674	3.91811	4	1.95906	5.71768	9.6358
Mineral fertilizer	April	Bac151	0.0136529	0.0273058	4	0.0136529	0	0.0273058
Mineral fertilizer	April	Bac120	1.36907	1.2006	4	0.600298	0.768773	1.96937
Mineral fertilizer	April	Bac258	0.466959	0.309897	4	0.154948	0.31201	0.621907
Mineral fertilizer	November	Bac318	4.32126	5.96411	4	2.98205	1.3392	7.30331
Mineral fertilizer	November	Bac257	12.0814	13.6639	4	6.83193	5.24944	18.9133
Mineral fertilizer	November	Bac151	0.685654	1.37131	4	0.685654	0	1.37131
Mineral fertilizer	November	Bac120	25.3692	49.7587	4	24.8794	0.489829	50.2486
Mineral fertilizer	November	Bac258	0	0	4	0	0	0
Low compost	April	Bac318	34.3629	18.631	4	9.31552	25.0474	43.6784
Low compost	April	Bac257	2.50269	1.94672	4	0.973358	1.52933	3.47605
Low compost	April	Bac151	0	0	4	0	0	0
Low compost	April	Bac120	4.47652	3.96517	4	1.98258	2.49393	6.4591
Low compost	April	Bac258	0.469248	0.320996	4	0.160498	0.308751	0.629746
Low compost	November	Bac318	2.14431	0.624239	4	0.312119	1.83219	2.45643
Low compost	November	Bac257	1.01584	1.01592	4	0.507959	0.507882	1.5238
Low compost	November	Bac151	1.14311	0.638799	4	0.319399	0.823712	1.46251
Low compost	November	Bac120	0.326507	0.27464	4	0.13732	0.189187	0.463826
Low compost	November	Bac258	2.90185	0.339318	4	0.169659	2.7322	3.07151
High compost	April	Bac318	16.3216	10.3917	4	5.19586	11.1258	21.5175
High compost	April	Bac257	3.09882	3.08957	4	1.54479	1.55403	4.64361
High compost	April	Bac151	1.14331	0.721348	4	0.360674	0.782639	1.50399
High compost	April	Bac120	0.943156	1.19375	4	0.596876	0.34628	1.54003
High compost	April	Bac258	0.553479	0.365118	4	0.182559	0.37092	0.736038
High compost	November	Bac318	18.2942	11.3972	4	5.69858	12.5956	23.9927
High compost	November	Bac257	1.04976	0.670216	4	0.335108	0.714654	1.38487
High compost	November	Bac151	2.11206	2.31735	4	1.15868	0.953382	3.27073
High compost	November	Bac120	0.439005	0.239167	4	0.119584	0.319421	0.558589
High compost	November	Bac258	1.02487	1.00873	4	0.504363	0.520503	1.52923
